# Arginine methylation sites on SepIVA help balance elongation and septation of the cell wall in *Mycobacterium smegmatis*

**DOI:** 10.1101/2021.10.06.463415

**Authors:** Angela H Freeman, Karen Tembiwa, James R Brenner, Michael R Chase, Sarah M Fortune, Yasu S Morita, Cara C Boutte

## Abstract

Growth of mycobacterial cells requires successful coordination between elongation and septation of the cell wall. However, it is not clear which factors directly mediate this coordination. Here, we studied the function and post-translational modification of an essential division factor, SepIVA, in *Mycobacterium smegmatis*. We find that SepIVA is arginine methylated, and that alteration of these methylation sites affects both septation and polar elongation of *Msmeg*. Furthermore, we show that SepIVA regulates the localization of MurG, and that this regulation may impact polar elongation. Finally, we map SepIVA’s two regulatory functions to different sites on the protein: the N-terminus regulates elongation while the C-terminus regulates division. These results establish SepIVA as a regulator of both elongation and division and characterize a physiological role for protein arginine methylation sites for the first time in mycobacteria.
