## Supplemental Table 2 for "Arginine methylation sites on SepIVA help balance elongation and septation of the cell wall in *Mycobacterium smegmatis*"

### Sheet: R meth only (2)
* # missed cleavages represents the cleavage sites within the peptide that the cleavage reagent/enzyme did not cleave
** Theo. MH+ [Da] represents the protonated, monoisotopic mass of the peptide, in daltons
***XCorr Sequest HT represents the number of fragment ions that are common to two different peptides with the same precursor mass and calculates the cross-correlation score for all candidate peptides queried from the database
Confidence	Sequence	Modifications	# Missed Cleavages	Theo. MH+ [Da]	XCorr Sequest HT
R149
Medium	AEADRLIENGNISYEK	1xMethyl [R5]	1	1835.91	1.44525
Medium	AEADRLIENGNISYEK	1xDimethyl [R5]	1	1849.93	1.28528
R149
Medium	AEADRLIENGNISYEKAIQEGIK	1xAmidated [C-Term]; 1xDimethyl [R5]	2	2588.37	1.27416
R149, R171
Medium	AEADRLIENGNISYEKAIQEGIKEQQR	2xMethyl [R5; R27]; 1xDimethyl [R27]	3	3130.61	1.3014
R94
Medium	AEADRLLADAK	1xMethyl [R5]; 1xAmidated [C-Term]	1	1185.66	0.937133
R94, R105, R111
Medium	AEADRLLADAKAQADRMVAEAR	2xMethyl [R16; R22]; 1xDimethyl [R22]	3	2399.25	2.24992
Medium	AEADRLLADAKAQADRMVAEAR	1xMethyl [R22]; 2xDimethyl [R5; R16]	3	2441.29	1.91419
Medium	AEADRLLADAKAQADRMVAEAR	1xMethyl [R22]; 1xDimethyl [R16]	3	2413.26	1.70692
Medium	AEADRLLADAKAQADRMVAEAR	1xAmidated [C-Term]; 1xDimethyl [R5]; 2xMethyl [R5; R16]	3	2398.26	1.5872
Medium	AEADRLLADAKAQADRMVAEAR	Dimethyl [R]; 1xOxidation [M17]; 2xMethyl [R16; R22]	3	2443.27	1.5748
Medium	AEADRLLADAKAQADRMVAEAR	1xMethyl [R5]; 1xAmidated [C-Term]	3	2384.25	1.54272
Medium	AEADRLLADAKAQADRMVAEAR	1xAmidated [C-Term]; 2xDimethyl [R5; R16]	3	2426.29	1.46962
Medium	AEADRLLADAKAQADRMVAEAR	1xMethyl [R]	3	2385.23	1.38577
Medium	AEADRLLADAKAQADRMVAEAR	1xMethyl [R]; 2xDimethyl [R16; R]; 1xOxidation [M17]	3	2457.29	1.36763
R94, R105, R111, R116
Medium	AEADRLLADAKAQADRMVAEARQHSER	Methyl [R]; 1xOxidation [M17]; 1xDimethyl [R]	4	3066.55	2.44664
Medium	AEADRLLADAKAQADRMVAEARQHSER	Methyl [R]; 1xDimethyl [R]	4	3050.55	2.39098
Medium	AEADRLLADAKAQADRMVAEARQHSER	Methyl [R]; Dimethyl [R]	4	3078.59	2.35989
Medium	AEADRLLADAKAQADRMVAEARQHSER	2xMethyl [R]; Dimethyl [R]; 1xOxidation [M17]	4	3080.57	2.29569
Medium	AEADRLLADAKAQADRMVAEARQHSER	1xDimethyl [R]; 2xMethyl [R5; R16]	4	3036.54	2.0721
Medium	AEADRLLADAKAQADRMVAEARQHSER	2xMethyl [R]; Dimethyl [R]	4	3064.57	1.98693
Medium	AEADRLLADAKAQADRMVAEARQHSER	1xAmidated [C-Term]; 1xDimethyl [R]; 2xMethyl [R16; R22]	4	3035.56	1.96733
Medium	AEADRLLADAKAQADRMVAEARQHSER	1xMethyl [R]; 1xAmidated [C-Term]	4	3021.54	1.89245
Medium	AEADRLLADAKAQADRMVAEARQHSER	1xAmidated [C-Term]; 2xDimethyl [R5; R16]; 1xOxidation [M17]	4	3079.58	1.86263
Medium	AEADRLLADAKAQADRMVAEARQHSER	1xMethyl [R]; 1xAmidated [C-Term]; 1xDimethyl [R]; 1xOxidation [M17]	4	3065.57	1.86078
Medium	AEADRLLADAKAQADRMVAEARQHSER	1xMethyl [R5]; 3xDimethyl [R16; R22; R27]	4	3106.62	1.7484
Medium	AEADRLLADAKAQADRMVAEARQHSER	1xMethyl [R22]; 1xAmidated [C-Term]; 2xDimethyl [R5; R16]	4	3077.6	1.59387
Medium	AEADRLLADAKAQADRMVAEARQHSER	1xMethyl [R5]; 1xAmidated [C-Term]; 1xOxidation [M17]	4	3037.53	1.54281
Medium	AEADRLLADAKAQADRMVAEARQHSER	1xMethyl [R5]; 1xOxidation [M17]	4	3038.52	1.41407
Medium	AEADRLLADAKAQADRMVAEARQHSER	Dimethyl [R]; 2xMethyl [R5; R16]	4	3092.6	1.31562
Medium	AEADRLLADAKAQADRMVAEARQHSER	Methyl [R]; 1xAmidated [C-Term]; 1xDimethyl [R16]	4	3049.57	1.31153
Medium	AEADRLLADAKAQADRMVAEARQHSER	1xMethyl [R]	4	3022.52	1.29377
Medium	AEADRLLADAKAQADRMVAEARQHSER	2xMethyl [R5; R16]; 1xOxidation [M17]	4	3052.53	1.25676
R171
Medium	AIQEGIKEQQR	1xDimethyl [R11]	1	1327.73	1.02481
R171
Medium	AIQEGIKEQQRLVSQTEIVATANAEATR	1xDimethyl [R]	2	3082.65	1.61942
Medium	AIQEGIKEQQRLVSQTEIVATANAEATR	1xMethyl [R11]	2	3068.63	1.46298
Medium	AIQEGIKEQQRLVSQTEIVATANAEATR	1xMethyl [R11]; 1xAmidated [C-Term]	2	3067.65	1.42506
R149
Medium	AKAEADRLIENGNISYEK	1xMethyl [R7]	2	2035.05	1.23571
Medium	AKAEADRLIENGNISYEK	1xMethyl [R7]; 1xAmidated [C-Term]	2	2034.06	1.22978
Medium	AKAEADRLIENGNISYEK	1xDimethyl [R7]	2	2049.06	0.95199
R149, R171
Medium	AKAEADRLIENGNISYEKAIQEGIKEQQR	1xDimethyl [R7]; 2xMethyl [R7; R29]	4	3329.74	1.35112
R105, R111, R116, R122
Medium	AQADRMVAEARQHSERMVTEAR	1xMethyl [R5]; 3xDimethyl [R11; R16; R22]	3	2640.35	1.68576
Medium	AQADRMVAEARQHSERMVTEAR	1xAmidated [C-Term]; 2xDimethyl [R11; R16]	3	2597.31	1.67872
Medium	AQADRMVAEARQHSERMVTEAR	3xDimethyl [R11; R16; R22]; 1xOxidation [M6]	3	2642.32	1.67364
Medium	AQADRMVAEARQHSERMVTEAR	2xDimethyl [R11; R16]	3	2598.3	1.50064
Medium	AQADRMVAEARQHSERMVTEAR	1xDimethyl [R]; 1xOxidation [M6]; 2xMethyl [R]	3	2586.26	1.4937
Medium	AQADRMVAEARQHSERMVTEAR	1xDimethyl [R5]; 2xMethyl [R16; R22]	3	2570.27	1.42876
Medium	AQADRMVAEARQHSERMVTEAR	1xMethyl [R11]; 1xAmidated [C-Term]; 1xOxidation [M17]	3	2571.26	1.41832
Medium	AQADRMVAEARQHSERMVTEAR	1xAmidated [C-Term]; 1xDimethyl [R16]	3	2569.28	1.38216
Medium	AQADRMVAEARQHSERMVTEAR	1xAmidated [C-Term]; 1xDimethyl [R]; 1xOxidation [M]	3	2585.28	1.3768
Medium	AQADRMVAEARQHSERMVTEAR	1xMethyl [R]; 1xDimethyl [R22]	3	2584.28	1.37232
Medium	AQADRMVAEARQHSERMVTEAR	1xMethyl [R]; 1xAmidated [C-Term]	3	2555.27	1.37094
Medium	AQADRMVAEARQHSERMVTEAR	1xMethyl [R5]; 1xOxidation [M6]	3	2572.25	1.35854
Medium	AQADRMVAEARQHSERMVTEAR	1xMethyl [R]; 2xDimethyl [R16; R22]; 1xOxidation [M6]	3	2628.31	1.32485
Medium	AQADRMVAEARQHSERMVTEAR	1xMethyl [R5]	3	2556.25	1.31975
Medium	AQADRMVAEARQHSERMVTEAR	1xMethyl [R]; 2xOxidation [M6; M17]	3	2588.24	1.2929
R105, R111, R116, R122, R127
Medium	AQADRMVAEARQHSERMVTEAREEAAR	1xMethyl [R5]; 1xAmidated [C-Term]	4	3111.53	1.85841
Medium	AQADRMVAEARQHSERMVTEAREEAAR	1xAmidated [C-Term]; 2xDimethyl [R16; R22]; 1xOxidation [M17]	4	3169.57	1.84259
Medium	AQADRMVAEARQHSERMVTEAREEAAR	1xMethyl [R]; 2xDimethyl [R22; R]; 1xOxidation [M]	4	3184.57	1.72263
Medium	AQADRMVAEARQHSERMVTEAREEAAR	Dimethyl [R]; 2xMethyl [R]	4	3182.59	1.71088
Medium	AQADRMVAEARQHSERMVTEAREEAAR	2xMethyl [R11; R16]; 1xDimethyl [R]; 1xOxidation [M6]	4	3170.55	1.55934
Medium	AQADRMVAEARQHSERMVTEAREEAAR	1xMethyl [R]; 1xDimethyl [R]; 2xOxidation [M6; M17]	4	3172.53	1.53331
Medium	AQADRMVAEARQHSERMVTEAREEAAR	Methyl [R]; Dimethyl [R]	4	3168.57	1.47779
Medium	AQADRMVAEARQHSERMVTEAREEAAR	1xMethyl [R]; 1xAmidated [C-Term]; 2xDimethyl [R]	4	3167.59	1.44489
Medium	AQADRMVAEARQHSERMVTEAREEAAR	1xMethyl [R27]; 3xDimethyl [R11; R16; R22]	4	3196.61	1.38067
Medium	AQADRMVAEARQHSERMVTEAREEAAR	2xMethyl [R5; R11]; 2xOxidation [M6; M17]	4	3158.52	1.37734
Medium	AQADRMVAEARQHSERMVTEAREEAAR	1xMethyl [R11]; 1xAmidated [C-Term]; 1xDimethyl [R5]	4	3139.56	1.30213
Medium	AQADRMVAEARQHSERMVTEAREEAAR	1xMethyl [R5]; 1xAmidated [C-Term]; 1xOxidation [M17]	4	3127.52	1.29106
Medium	AQADRMVAEARQHSERMVTEAREEAAR	3xDimethyl [R5; R11; R16]; 1xOxidation [M17]	4	3198.59	1.26794
Medium	AQADRMVAEARQHSERMVTEAREEAAR	2xDimethyl [R22; R27]	4	3154.56	1.23157
R59, R64
Medium	DAIPGELDDAQDVLDARDSLLR	1xDimethyl [R17]; 2xMethyl [R17; R22]	1	2425.22	2.12645
Medium	DAIPGELDDAQDVLDARDSLLREAK	1xMethyl [R17]; 1xAmidated [C-Term]; 1xDimethyl [R22]	2	2766.43	1.70495
R64
Medium	DSLLREAK	1xMethyl [R5]	1	945.536	0.918707
R64
Medium	DSLLREAKEHSESVISGANAEADSVLSHAR	1xMethyl [R5]; 1xAmidated [C-Term]	2	3191.6	1.2321
R89
Medium	EAKEHSESVISGANAEADSVLSHAR	1xDimethyl [R25]	1	2622.28	1.62625
Medium	EAKEHSESVISGANAEADSVLSHAR	1xMethyl [R25]	1	2608.26	1.52047
R89, R94
High	EAKEHSESVISGANAEADSVLSHARAEADR	2xDimethyl [R25; R30]	2	3192.55	2.70143
Medium	EAKEHSESVISGANAEADSVLSHARAEADR	1xDimethyl [R]; 2xMethyl [R25; R30]	2	3164.52	2.15657
Medium	EAKEHSESVISGANAEADSVLSHARAEADR	1xAmidated [C-Term]; 1xDimethyl [R25]	2	3163.54	1.9089
R127
Medium	EEAARLAAAAK	1xAmidated [C-Term]; 1xDimethyl [R5]	1	1127.65	1.21063
Medium	EEAARLAAAAK	1xDimethyl [R5]	1	1128.64	1.2001
Medium	EEAARLAAAAK	1xMethyl [R5]; 1xAmidated [C-Term]	1	1113.64	1.14266
Medium	EEAARLAAAAK	1xMethyl [R5]	1	1114.62	1.13277
R127, R134
Medium	EEAARLAAAAKR	1xMethyl [R]; 1xDimethyl [R]	2	1298.75	1.28752
Medium	EEAARLAAAAKR	1xMethyl [R]	2	1270.72	1.0232
Medium	EEAARLAAAAKR	1xDimethyl [R5]; 2xMethyl [R5; R12]	2	1284.74	0.976254
Medium	EEAARLAAAAKR	1xMethyl [R5]; 1xAmidated [C-Term]	2	1269.74	0.924431
Medium	EEAARLAAAAKR	1xAmidated [C-Term]; 1xDimethyl [R5]	2	1283.75	0.896887
R127, R134, R142
Medium	EEAARLAAAAKREYEASTGRAK	1xDimethyl [R]; 2xMethyl [R12; R20]	4	2377.26	2.10208
Medium	EEAARLAAAAKREYEASTGRAK	1xMethyl [R20]; 2xDimethyl [R5; R12]	4	2419.31	1.56346
Medium	EEAARLAAAAKREYEASTGRAK	1xMethyl [R20]	4	2363.24	1.42067
Medium	EEAARLAAAAKREYEASTGRAK	1xAmidated [C-Term]; 1xDimethyl [R]; 2xMethyl [R]	4	2376.27	1.41274
Medium	EEAARLAAAAKREYEASTGRAK	1xMethyl [R]; 1xDimethyl [R20]	4	2391.27	1.30036
Medium	EEAARLAAAAKREYEASTGRAK	1xMethyl [R20]; 1xAmidated [C-Term]	4	2362.26	0.969974
R127, R134, R142, R149
Medium	EEAARLAAAAKREYEASTGRAKAEADR	Methyl [R]; Dimethyl [R]	5	2961.55	1.86395
Medium	EEAARLAAAAKREYEASTGRAKAEADR	2xMethyl [R20; R27]; 1xDimethyl [R]	5	2919.5	1.84135
Medium	EEAARLAAAAKREYEASTGRAKAEADR	1xAmidated [C-Term]; Dimethyl [R]; 2xMethyl [R5; R12]	5	2946.55	1.73235
Medium	EEAARLAAAAKREYEASTGRAKAEADR	1xMethyl [R]; 3xDimethyl [R12; R20; R]	5	2989.58	1.52368
Medium	EEAARLAAAAKREYEASTGRAKAEADR	Dimethyl [R]; 2xMethyl [R5; R12]	5	2947.53	1.51967
Medium	EEAARLAAAAKREYEASTGRAKAEADR	Dimethyl [R]; 2xMethyl [R5; R12]	5	2975.57	1.33286
Medium	EEAARLAAAAKREYEASTGRAKAEADR	1xMethyl [R12]; 1xAmidated [C-Term]	5	2904.5	1.29869
Medium	EEAARLAAAAKREYEASTGRAKAEADR	1xMethyl [R27]	5	2905.49	1.24331
R89, R94
Medium	EHSESVISGANAEADSVLSHARAEADRLLADAK	1xDimethyl [R27]; 2xMethyl [R22; R27]	2	3447.71	2.23677
Medium	EHSESVISGANAEADSVLSHARAEADRLLADAK	2xMethyl [R22; R27]; 1xAmidated [C-Term]	2	3446.73	1.78734
Medium	EHSESVISGANAEADSVLSHARAEADRLLADAK	1xMethyl [R22]; 1xAmidated [C-Term]	2	3432.71	1.52966
Medium	EHSESVISGANAEADSVLSHARAEADRLLADAK	1xMethyl [R27]	2	3433.69	1.48749
Medium	EHSESVISGANAEADSVLSHARAEADRLLADAK	1xMethyl [R22]; 1xAmidated [C-Term]; 1xDimethyl [R27]	2	3460.74	1.35296
R171, R188
Medium	EQQRLVSQTEIVATANAEATR	2xDimethyl [R4; R21]	1	2371.26	1.97518
Medium	EQQRLVSQTEIVATANAEATR	1xMethyl [R4]; 1xDimethyl [R21]	1	2357.24	1.54428
Medium	EQQRLVSQTEIVATANAEATR	2xMethyl [R4; R21]; 1xDimethyl [R21]	1	2343.23	1.42833
R171, R188, R199
Medium	EQQRLVSQTEIVATANAEATRLIDAAHAEADR	1xMethyl [R32]; 2xDimethyl [R4; R21]	2	3547.85	2.31729
Medium	EQQRLVSQTEIVATANAEATRLIDAAHAEADR	2xMethyl [R21; R32]	2	3505.8	1.78057
Medium	EQQRLVSQTEIVATANAEATRLIDAAHAEADR	3xDimethyl [R4; R21; R32]	2	3561.86	1.64772
R142
Medium	EYEASTGRAKAEADRLIENGNISYEK	1xMethyl [R]; 1xAmidated [C-Term]	3	2927.45	2.25201
Medium	EYEASTGRAKAEADRLIENGNISYEK	1xDimethyl [R]	3	2942.45	1.5329
Medium	EYEASTGRAKAEADRLIENGNISYEK	1xMethyl [R8]	3	2928.43	1.3911
R59
Medium	GDVLELIDDIKDAIPGELDDAQDVLDAR	1xMethyl [R28]	1	3037.52	1.74934
R224
Medium	GECDIYVDSKLAEFEEFLNGTLR	1xCarbamidomethyl [C3]; 1xMethyl [R23]	1	2719.29	1.34468
Medium	GECDIYVDSKLAEFEEFLNGTLRSVGRGR	1xCarbamidomethyl [C3]; Dimethyl [R]; 2xMethyl [R]	3	3373.68	1.30796
R230, R234, R245
Medium	GRHQLRTTAGTHDYVTR	1xDimethyl [R6]; 2xMethyl [R2; R6]	2	1997.04	1.72562
Medium	GRHQLRTTAGTHDYVTR	1xMethyl [R]	2	1983.03	1.69182
Medium	GRHQLRTTAGTHDYVTR	Methyl [R]; 1xDimethyl [R2]	2	2011.06	1.61001
Medium	GRHQLRTTAGTHDYVTR	1xAmidated [C-Term]; 2xDimethyl [R2; R6]	2	2024.09	1.57153
Medium	GRHQLRTTAGTHDYVTR	Dimethyl [R]; 2xMethyl [R]	2	2025.07	1.56289
Medium	GRHQLRTTAGTHDYVTR	1xAmidated [C-Term]; 1xDimethyl [R6]; 2xMethyl [R2; R6]	2	1996.06	1.40111
Medium	GRHQLRTTAGTHDYVTR	3xDimethyl [R2; R6; R17]	2	2053.1	1.12186
Medium	GRHQLRTTAGTHDYVTR	1xMethyl [R2]; 2xDimethyl [R6; R17]	2	2039.09	0.994532
R31
Medium	GVPMTAGCVVPR	1xCarbamidomethyl [C8]; 1xDimethyl [R12]	0	1271.66	1.08251
Medium	GVPMTAGCVVPRGDVLELIDDIK	1xCarbamidomethyl [C8]; 1xMethyl [R12]; 1xAmidated [C-Term]; 1xOxidation [M4]	1	2483.3	1.78037
Medium	GVPMTAGCVVPRGDVLELIDDIK	1xCarbamidomethyl [C8]; 1xMethyl [R12]; 1xOxidation [M4]	1	2484.28	1.76165
Medium	GVPMTAGCVVPRGDVLELIDDIK	1xCarbamidomethyl [C8]; 1xAmidated [C-Term]; 1xDimethyl [R12]; 1xOxidation [M4]	1	2497.32	1.25533
R234, R245
Medium	HQLRTTAGTHDYVTR	1xMethyl [R]	1	1769.9	1.27704
R134, R142, R149
Medium	LAAAAKREYEASTGRAK	1xMethyl [R]; 1xDimethyl [R]	3	1835.01	1.88065
Medium	LAAAAKREYEASTGRAK	1xMethyl [R]; 1xAmidated [C-Term]; 1xDimethyl [R]	3	1834.03	1.8256
Medium	LAAAAKREYEASTGRAK	1xMethyl [R7]	3	1806.98	1.63081
Medium	LAAAAKREYEASTGRAK	1xAmidated [C-Term]; 1xDimethyl [R7]; 2xMethyl [R7; R15]	3	1820.01	1.12456
Medium	LAAAAKREYEASTGRAK	2xMethyl [R7; R15]; 1xDimethyl [R7]	3	1821	1.02711
Medium	LAAAAKREYEASTGRAK	1xAmidated [C-Term]; 2xDimethyl [R7; R15]	3	1848.05	1.02533
Medium	LAAAAKREYEASTGRAKAEADR	1xMethyl [R22]; 2xDimethyl [R7; R15]	4	2405.29	2.09849
Medium	LAAAAKREYEASTGRAKAEADR	1xAmidated [C-Term]; 1xDimethyl [R]; 2xMethyl [R7; R15]	4	2362.26	1.99225
Medium	LAAAAKREYEASTGRAKAEADR	1xMethyl [R]; 1xAmidated [C-Term]; 1xDimethyl [R]	4	2376.27	1.63089
Medium	LAAAAKREYEASTGRAKAEADR	1xMethyl [R22]	4	2349.23	1.58414
Medium	LAAAAKREYEASTGRAKAEADR	Methyl [R]; 1xDimethyl [R]	4	2377.26	1.58389
Medium	LAAAAKREYEASTGRAKAEADR	2xMethyl [R15; R22]; 1xDimethyl [R]	4	2363.24	1.54916
Medium	LAAAAKREYEASTGRAKAEADR	1xMethyl [R]; 1xAmidated [C-Term]	4	2348.24	1.28122
Medium	LAAAAKREYEASTGRAKAEADR	Dimethyl [R]; 2xMethyl [R7; R15]	4	2391.27	1.22625
R224, R228, R230, R234
Medium	LAEFEEFLNGTLRSVGR	1xMethyl [R]	1	1952.02	1.81917
Medium	LAEFEEFLNGTLRSVGRGR	Methyl [R]; 1xDimethyl [R13]	2	2193.18	1.68741
Medium	LAEFEEFLNGTLRSVGRGR	1xMethyl [R]; 2xDimethyl [R17; R]	2	2221.21	1.48948
Medium	LAEFEEFLNGTLRSVGRGR	1xMethyl [R]	2	2165.15	1.40168
Medium	LAEFEEFLNGTLRSVGRGR	1xMethyl [R13]; 1xAmidated [C-Term]; 1xDimethyl [R17]	2	2192.19	1.31675
Medium	LAEFEEFLNGTLRSVGRGR	2xMethyl [R]; 1xDimethyl [R19]	2	2179.16	1.16456
Medium	LAEFEEFLNGTLRSVGRGRHQLR	Methyl [R]; Dimethyl [R]	3	2755.51	2.06885
Medium	LAEFEEFLNGTLRSVGRGRHQLR	1xMethyl [R]	3	2699.45	1.63016
Medium	LAEFEEFLNGTLRSVGRGRHQLR	Dimethyl [R]; 2xMethyl [R19; R23]	3	2769.53	1.50274
Medium	LAEFEEFLNGTLRSVGRGRHQLR	1xDimethyl [R19]; 2xMethyl [R]	3	2713.46	1.45338
Medium	LAEFEEFLNGTLRSVGRGRHQLR	Methyl [R]; 1xDimethyl [R]	3	2727.48	1.44912
Medium	LAEFEEFLNGTLRSVGRGRHQLR	1xMethyl [R]; 1xAmidated [C-Term]	3	2698.46	1.4287
Medium	LAEFEEFLNGTLRSVGRGRHQLR	Methyl [R]; 1xAmidated [C-Term]; 1xDimethyl [R17]	3	2726.5	1.29784
R199, R201
Medium	LIDAAHAEADR	1xMethyl [R11]	0	1195.61	1.2369
Medium	LIDAAHAEADR	1xDimethyl [R11]	0	1209.62	1.20471
Medium	LIDAAHAEADRLRGECDIYVDSK	1xCarbamidomethyl [C16]; 1xMethyl [R13]	2	2631.28	1.75065
Medium	LIDAAHAEADRLRGECDIYVDSK	1xCarbamidomethyl [C16]; 1xDimethyl [R13]; 2xMethyl [R11; R13]	2	2645.3	1.43013
Medium	LIDAAHAEADRLRGECDIYVDSK	1xCarbamidomethyl [C16]; 1xAmidated [C-Term]; 1xDimethyl [R13]; 2xMethyl [R11; R13]	2	2644.31	1.42246
Medium	LIDAAHAEADRLRGECDIYVDSK	1xCarbamidomethyl [C16]; 1xMethyl [R11]; 1xDimethyl [R13]	2	2659.31	1.30911
R105, R111, R116, R122
Medium	LLADAKAQADR	1xMethyl [R11]	1	1185.66	1.27086
Medium	LLADAKAQADR	1xDimethyl [R11]	1	1199.67	1.02468
Medium	LLADAKAQADRMVAEAR	1xMethyl [R17]; 1xDimethyl [R11]	2	1871.02	1.84266
Medium	LLADAKAQADRMVAEAR	1xMethyl [R]	2	1842.99	1.63412
Medium	LLADAKAQADRMVAEAR	1xMethyl [R]; 1xDimethyl [R]; 1xOxidation [M12]	2	1887.01	1.51815
Medium	LLADAKAQADRMVAEAR	1xMethyl [R11]; 1xAmidated [C-Term]; 1xOxidation [M12]	2	1858	1.38404
Medium	LLADAKAQADRMVAEAR	1xMethyl [R]; 1xOxidation [M12]	2	1858.98	1.32597
Medium	LLADAKAQADRMVAEAR	2xDimethyl [R11; R17]	2	1885.03	1.30734
Medium	LLADAKAQADRMVAEAR	1xMethyl [R11]; 1xAmidated [C-Term]	2	1842	1.25461
Medium	LLADAKAQADRMVAEAR	1xAmidated [C-Term]; 1xDimethyl [R11]	2	1856.02	1.23398
Medium	LLADAKAQADRMVAEAR	1xDimethyl [R17]; 1xOxidation [M12]; 2xMethyl [R11; R17]	2	1873	1.23132
Medium	LLADAKAQADRMVAEAR	1xDimethyl [R11]; 2xMethyl [R11; R17]	2	1857	1.19936
Medium	LLADAKAQADRMVAEARQHSER	1xMethyl [R]; 1xAmidated [C-Term]; 1xDimethyl [R]; 1xOxidation [M12]	3	2523.32	1.60319
Medium	LLADAKAQADRMVAEARQHSER	1xMethyl [R11]; 1xOxidation [M12]	3	2496.27	1.42123
Medium	LLADAKAQADRMVAEARQHSER	Dimethyl [R]; 1xOxidation [M12]; 2xMethyl [R17; R22]	3	2538.32	1.38523
High	LLADAKAQADRMVAEARQHSERMVTEAR	1xMethyl [R11]; 1xAmidated [C-Term]	4	3166.63	2.73919
High	LLADAKAQADRMVAEARQHSERMVTEAR	1xMethyl [R28]; 1xDimethyl [R11]	4	3195.65	2.70661
Medium	LLADAKAQADRMVAEARQHSERMVTEAR	Methyl [R]; 1xAmidated [C-Term]; 1xDimethyl [R22]	4	3194.66	2.07429
Medium	LLADAKAQADRMVAEARQHSERMVTEAR	1xMethyl [R]; 1xAmidated [C-Term]; 1xDimethyl [R]; 1xOxidation [M]	4	3210.66	2.07256
Medium	LLADAKAQADRMVAEARQHSERMVTEAR	2xMethyl [R17; R22]	4	3181.63	1.9219
Medium	LLADAKAQADRMVAEARQHSERMVTEAR	2xMethyl [R11; R17]; 1xDimethyl [R22]	4	3209.66	1.92163
Medium	LLADAKAQADRMVAEARQHSERMVTEAR	1xMethyl [R11]; 1xAmidated [C-Term]; 1xOxidation [M23]	4	3182.63	1.90859
Medium	LLADAKAQADRMVAEARQHSERMVTEAR	Dimethyl [R]; 1xOxidation [M]; 2xMethyl [R17; R22]	4	3225.66	1.78335
Medium	LLADAKAQADRMVAEARQHSERMVTEAR	Methyl [R]; Dimethyl [R]	4	3223.68	1.75281
Medium	LLADAKAQADRMVAEARQHSERMVTEAR	1xMethyl [R]; 2xDimethyl [R17; R]; 1xOxidation [M23]	4	3239.67	1.58449
Medium	LLADAKAQADRMVAEARQHSERMVTEAR	1xMethyl [R22]; 1xDimethyl [R11]; 1xOxidation [M12]	4	3211.64	1.57618
Medium	LLADAKAQADRMVAEARQHSERMVTEAR	1xAmidated [C-Term]; 2xDimethyl [R17; R22]; 1xOxidation [M23]	4	3224.67	1.43593
Medium	LLADAKAQADRMVAEARQHSERMVTEAR	1xMethyl [R22]	4	3167.62	1.41078
R201, R224, R228
Medium	LRGECDIYVDSK	1xCarbamidomethyl [C5]; 1xMethyl [R2]; 1xAmidated [C-Term]	1	1467.73	1.03234
Medium	LRGECDIYVDSKLAEFEEFLNGTLR	1xCarbamidomethyl [C5]; 1xAmidated [C-Term]; 1xDimethyl [R2]	2	3001.51	1.60611
Medium	LRGECDIYVDSKLAEFEEFLNGTLR	1xCarbamidomethyl [C5]; 1xMethyl [R2]; 1xAmidated [C-Term]	2	2987.49	1.50052
Medium	LRGECDIYVDSKLAEFEEFLNGTLRSVGR	1xCarbamidomethyl [C5]; 1xMethyl [R]	3	3387.7	2.11974
Medium	LRGECDIYVDSKLAEFEEFLNGTLRSVGR	1xCarbamidomethyl [C5]; 1xMethyl [R25]; 1xAmidated [C-Term]	3	3386.72	1.90679
Medium	LRGECDIYVDSKLAEFEEFLNGTLRSVGR	1xCarbamidomethyl [C5]; Dimethyl [R]; 2xMethyl [R]	3	3429.75	1.52036
Medium	LRGECDIYVDSKLAEFEEFLNGTLRSVGR	1xCarbamidomethyl [C5]; 2xMethyl [R]; 1xDimethyl [R2]	3	3401.72	1.25015
Medium	LRGECDIYVDSKLAEFEEFLNGTLRSVGR	1xCarbamidomethyl [C5]; Methyl [R]; 1xDimethyl [R29]	3	3415.73	1.24205
R188, R199, R201
Medium	LVSQTEIVATANAEATR	1xDimethyl [R17]	0	1801.97	1.6186
Medium	LVSQTEIVATANAEATR	1xMethyl [R17]	0	1787.95	1.2452
Medium	LVSQTEIVATANAEATRLIDAAHAEADR	1xMethyl [R28]; 1xDimethyl [R17]	1	2978.55	2.05551
Medium	LVSQTEIVATANAEATRLIDAAHAEADR	2xMethyl [R17; R28]; 1xDimethyl [R]	1	2964.54	1.88467
Medium	LVSQTEIVATANAEATRLIDAAHAEADR	1xMethyl [R]	1	2950.52	1.73094
Medium	LVSQTEIVATANAEATRLIDAAHAEADR	1xMethyl [R17]; 1xAmidated [C-Term]	1	2949.54	1.4761
Medium	LVSQTEIVATANAEATRLIDAAHAEADR	1xAmidated [C-Term]; 1xDimethyl [R17]	1	2963.55	1.39594
Medium	LVSQTEIVATANAEATRLIDAAHAEADR	2xDimethyl [R17; R28]	1	2992.57	1.27316
Medium	LVSQTEIVATANAEATRLIDAAHAEADRLR	1xMethyl [R]	2	3219.71	1.67047
Medium	LVSQTEIVATANAEATRLIDAAHAEADRLR	1xMethyl [R30]; 2xDimethyl [R17; R28]	2	3275.77	1.46082
Medium	LVSQTEIVATANAEATRLIDAAHAEADRLR	1xAmidated [C-Term]; 1xDimethyl [R17]	2	3232.74	1.32321
R111, R116, R122, R127
Medium	MVAEARQHSER	1xAmidated [C-Term]; 1xDimethyl [R6]	1	1340.69	1.51916
Medium	MVAEARQHSER	2xDimethyl [R6; R11]	1	1369.7	1.17536
Medium	MVAEARQHSER	1xMethyl [R6]; 1xAmidated [C-Term]; 1xOxidation [M1]	1	1342.66	1.06307
Medium	MVAEARQHSER	1xMethyl [R6]; 1xOxidation [M1]	1	1343.65	0.986446
Medium	MVAEARQHSER	1xDimethyl [R]; 2xMethyl [R6; R11]	1	1341.67	0.952038
Medium	MVAEARQHSER	2xMethyl [R6; R11]; 1xOxidation [M1]; 1xDimethyl [R]	1	1357.66	0.898451
Medium	MVAEARQHSERMVTEAR	2xMethyl [R6; R11]; 1xAmidated [C-Term]; 1xDimethyl [R]	2	2028.02	1.85097
Medium	MVAEARQHSERMVTEAR	1xMethyl [R]; 1xOxidation [M]	2	2030.99	1.62927
Medium	MVAEARQHSERMVTEAR	1xMethyl [R]	2	2014.99	1.60855
Medium	MVAEARQHSERMVTEAR	1xMethyl [R]; 1xAmidated [C-Term]; 1xOxidation [M]	2	2030	1.58401
Medium	MVAEARQHSERMVTEAR	Dimethyl [R]; 1xOxidation [M12]; 2xMethyl [R6; R11]	2	2073.03	1.5652
Medium	MVAEARQHSERMVTEAR	1xMethyl [R]; 1xAmidated [C-Term]	2	2014.01	1.49135
Medium	MVAEARQHSERMVTEAR	1xDimethyl [R]; 2xMethyl [R11; R17]	2	2029.01	1.44561
Medium	MVAEARQHSERMVTEAREEAAR	1xMethyl [R]; 1xOxidation [M]	3	2587.25	1.99889
Medium	MVAEARQHSERMVTEAREEAAR	1xMethyl [R11]; 1xAmidated [C-Term]; 1xOxidation [M1]	3	2586.26	1.8854
Medium	MVAEARQHSERMVTEAREEAAR	Methyl [R]; 1xDimethyl [R11]	3	2599.28	1.85248
Medium	MVAEARQHSERMVTEAREEAAR	2xMethyl [R11; R17]; 1xDimethyl [R22]	3	2585.27	1.67707
Medium	MVAEARQHSERMVTEAREEAAR	1xMethyl [R17]; 1xAmidated [C-Term]; 2xOxidation [M1; M12]	3	2602.26	1.64548
Medium	MVAEARQHSERMVTEAREEAAR	2xDimethyl [R6; R11]	3	2613.3	1.34158
Medium	MVAEARQHSERMVTEAREEAARLAAAAK	Methyl [R]; 1xAmidated [C-Term]; 1xDimethyl [R]	4	3123.63	2.47847
Medium	MVAEARQHSERMVTEAREEAARLAAAAK	1xMethyl [R]; 2xOxidation [M1; M12]	4	3128.57	2.37544
Medium	MVAEARQHSERMVTEAREEAARLAAAAK	1xMethyl [R]; 1xAmidated [C-Term]; 2xOxidation [M1; M12]	4	3127.58	2.02716
Medium	MVAEARQHSERMVTEAREEAARLAAAAK	1xMethyl [R22]; 1xDimethyl [R]; 1xOxidation [M]	4	3140.61	2.01121
Medium	MVAEARQHSERMVTEAREEAARLAAAAK	1xMethyl [R6]; 2xDimethyl [R17; R22]; 1xOxidation [M12]	4	3168.64	1.96981
Medium	MVAEARQHSERMVTEAREEAARLAAAAK	1xMethyl [R22]; 1xAmidated [C-Term]; 1xOxidation [M]	4	3111.59	1.93238
Medium	MVAEARQHSERMVTEAREEAARLAAAAK	Methyl [R]; 1xDimethyl [R22]	4	3124.61	1.85435
Medium	MVAEARQHSERMVTEAREEAARLAAAAK	1xAmidated [C-Term]; 3xDimethyl [R11; R17; R22]	4	3165.67	1.84048
Medium	MVAEARQHSERMVTEAREEAARLAAAAK	2xMethyl [R17; R22]; 1xAmidated [C-Term]	4	3109.61	1.80666
Medium	MVAEARQHSERMVTEAREEAARLAAAAK	1xMethyl [R17]; 1xAmidated [C-Term]; 1xDimethyl [R11]; 1xOxidation [M1]	4	3139.62	1.59175
Medium	MVAEARQHSERMVTEAREEAARLAAAAK	1xMethyl [R22]; 1xAmidated [C-Term]	4	3095.59	1.56819
Medium	MVAEARQHSERMVTEAREEAARLAAAAK	2xMethyl [R11; R17]; 1xOxidation [M1]	4	3126.59	1.54103
Medium	MVAEARQHSERMVTEAREEAARLAAAAK	2xMethyl [R]; 1xAmidated [C-Term]; 1xOxidation [M]; 1xDimethyl [R17]	4	3125.61	1.44936
Medium	MVAEARQHSERMVTEAREEAARLAAAAK	2xMethyl [R17; R22]	4	3110.59	1.4326
Medium	MVAEARQHSERMVTEAREEAARLAAAAK	2xMethyl [R6; R11]; 2xOxidation [M1; M12]	4	3142.58	1.31745
Medium	MVAEARQHSERMVTEAREEAARLAAAAK	1xMethyl [R22]	4	3096.58	1.29985
Medium	MVAEARQHSERMVTEAREEAARLAAAAK	Dimethyl [R]; 2xMethyl [R6; R11]	4	3166.66	1.2368
High	MVAEARQHSERMVTEAREEAARLAAAAKR	1xAmidated [C-Term]; 1xDimethyl [R]; 2xOxidation [M1; M12]	5	3297.7	2.56991
Medium	MVAEARQHSERMVTEAREEAARLAAAAKR	1xMethyl [R]; 1xDimethyl [R]; 1xOxidation [M]	5	3296.71	2.46672
Medium	MVAEARQHSERMVTEAREEAARLAAAAKR	1xMethyl [R]; 1xAmidated [C-Term]; 1xDimethyl [R]; 1xOxidation [M]	5	3295.72	2.07523
Medium	MVAEARQHSERMVTEAREEAARLAAAAKR	1xMethyl [R]; 2xDimethyl [R11; R17]; 1xOxidation [M1]	5	3324.74	2.02038
Medium	MVAEARQHSERMVTEAREEAARLAAAAKR	2xDimethyl [R17; R22]; 2xOxidation [M1; M12]	5	3326.72	1.93998
Medium	MVAEARQHSERMVTEAREEAARLAAAAKR	1xMethyl [R]; 3xDimethyl [R6; R11; R17]	5	3336.77	1.93506
Medium	MVAEARQHSERMVTEAREEAARLAAAAKR	1xMethyl [R17]	5	3252.68	1.59437
Medium	MVAEARQHSERMVTEAREEAARLAAAAKR	1xMethyl [R22]; 1xAmidated [C-Term]; 2xOxidation [M1; M12]	5	3283.69	1.45413
Medium	MVAEARQHSERMVTEAREEAARLAAAAKR	1xMethyl [R]; 1xOxidation [M12]	5	3268.67	1.44358
Medium	MVAEARQHSERMVTEAREEAARLAAAAKR	2xMethyl [R6; R11]; 1xDimethyl [R]	5	3266.7	1.3265
Medium	MVAEARQHSERMVTEAREEAARLAAAAKR	1xAmidated [C-Term]; 1xDimethyl [R17]; 2xMethyl [R11; R17]	5	3265.71	1.27161
Medium	MVAEARQHSERMVTEAREEAARLAAAAKR	1xMethyl [R6]; 2xDimethyl [R22; R29]	5	3308.74	1.22119
R122, R127, R134, R142
Medium	MVTEAREEAAR	2xMethyl [R6; R11]; 1xDimethyl [R]	1	1290.65	1.66589
Medium	MVTEAREEAAR	1xMethyl [R11]	1	1276.63	1.14054
Medium	MVTEAREEAAR	1xMethyl [R]; 1xDimethyl [R]; 1xOxidation [M1]	1	1320.66	1.10066
Medium	MVTEAREEAAR	1xMethyl [R6]; 1xDimethyl [R11]	1	1304.66	1.07246
Medium	MVTEAREEAAR	1xMethyl [R6]; 1xAmidated [C-Term]; 1xOxidation [M1]	1	1291.64	1.05586
Medium	MVTEAREEAAR	2xMethyl [R6; R11]; 1xOxidation [M1]; 1xDimethyl [R6]	1	1306.64	1.02744
Medium	MVTEAREEAAR	1xAmidated [C-Term]; 1xDimethyl [R6]	1	1289.66	0.953966
High	MVTEAREEAARLAAAAK	1xMethyl [R11]; 1xOxidation [M1]	2	1817.95	2.03176
Medium	MVTEAREEAARLAAAAK	1xDimethyl [R]; 2xMethyl [R6; R11]	2	1815.97	2.08173
Medium	MVTEAREEAARLAAAAK	1xAmidated [C-Term]; 1xDimethyl [R]; 2xMethyl [R6; R11]	2	1814.99	1.8457
Medium	MVTEAREEAARLAAAAK	1xMethyl [R]; 1xAmidated [C-Term]	2	1800.97	1.73702
Medium	MVTEAREEAARLAAAAK	1xAmidated [C-Term]; 1xDimethyl [R6]; 1xOxidation [M1]; 2xMethyl [R6; R11]	2	1830.99	1.57802
Medium	MVTEAREEAARLAAAAK	1xMethyl [R6]; 1xDimethyl [R11]; 1xOxidation [M1]	2	1845.99	1.57558
Medium	MVTEAREEAARLAAAAK	1xMethyl [R]; 1xAmidated [C-Term]; 1xDimethyl [R]; 1xOxidation [M1]	2	1845	1.52483
Medium	MVTEAREEAARLAAAAK	1xMethyl [R]	2	1801.96	1.50876
Medium	MVTEAREEAARLAAAAK	1xAmidated [C-Term]; 2xDimethyl [R6; R11]; 1xOxidation [M1]	2	1859.02	1.38856
Medium	MVTEAREEAARLAAAAK	2xMethyl [R6; R11]; 1xOxidation [M1]; 1xDimethyl [R6]	2	1831.97	1.3391
Medium	MVTEAREEAARLAAAAK	1xMethyl [R6]; 1xDimethyl [R11]	2	1829.99	1.2086
Medium	MVTEAREEAARLAAAAK	1xMethyl [R6]; 1xAmidated [C-Term]; 1xDimethyl [R11]	2	1829.01	1.02736
Medium	MVTEAREEAARLAAAAKR	1xDimethyl [R]; 1xOxidation [M1]; 2xMethyl [R]	3	1988.07	2.09877
Medium	MVTEAREEAARLAAAAKR	1xMethyl [R11]; 1xAmidated [C-Term]; 1xOxidation [M1]	3	1973.07	1.87108
Medium	MVTEAREEAARLAAAAKR	Methyl [R]; 1xOxidation [M1]; 1xDimethyl [R]	3	2002.09	1.86881
Medium	MVTEAREEAARLAAAAKR	2xMethyl [R6; R11]; 1xAmidated [C-Term]; 1xDimethyl [R]	3	1971.09	1.81359
Medium	MVTEAREEAARLAAAAKR	1xAmidated [C-Term]; 2xDimethyl [R6; R11]	3	1999.12	1.6274
Medium	MVTEAREEAARLAAAAKR	2xMethyl [R11; R18]; Dimethyl [R]	3	2000.11	1.61795
Medium	MVTEAREEAARLAAAAKR	2xMethyl [R6; R11]; 1xAmidated [C-Term]; 1xOxidation [M1]; 1xDimethyl [R11]	3	1987.09	1.60399
Medium	MVTEAREEAARLAAAAKR	Methyl [R]; 1xDimethyl [R18]	3	1986.09	1.51368
Medium	MVTEAREEAARLAAAAKR	1xDimethyl [R]; 2xMethyl [R6; R11]	3	1972.08	1.455
Medium	MVTEAREEAARLAAAAKR	2xMethyl [R11; R18]; Dimethyl [R]; 1xOxidation [M1]	3	2016.1	1.44026
Medium	MVTEAREEAARLAAAAKR	1xMethyl [R]; 1xOxidation [M1]	3	1974.05	1.37409
Medium	MVTEAREEAARLAAAAKR	1xAmidated [C-Term]; 2xDimethyl [R6; R11]; 1xOxidation [M1]	3	2015.12	1.37228
Medium	MVTEAREEAARLAAAAKR	1xMethyl [R]; 2xDimethyl [R11; R]; 1xOxidation [M1]	3	2030.12	1.36851
Medium	MVTEAREEAARLAAAAKR	3xDimethyl [R6; R11; R18]	3	2028.14	1.31628
Medium	MVTEAREEAARLAAAAKR	1xMethyl [R]	3	1958.06	1.30303
Medium	MVTEAREEAARLAAAAKR	1xMethyl [R11]; 1xAmidated [C-Term]; 1xDimethyl [R6]; 1xOxidation [M1]	3	2001.1	1.26556
Medium	MVTEAREEAARLAAAAKR	1xMethyl [R11]; 1xAmidated [C-Term]	3	1957.08	1.03248
Medium	MVTEAREEAARLAAAAKREYEASTGR	1xMethyl [R11]; 2xDimethyl [R18; R26]; 1xOxidation [M1]	4	2923.51	1.58018
Medium	MVTEAREEAARLAAAAKREYEASTGR	Methyl [R]; 1xDimethyl [R]; 1xOxidation [M1]	4	2895.47	1.57322
Medium	MVTEAREEAARLAAAAKREYEASTGR	1xAmidated [C-Term]; 1xDimethyl [R18]; 1xOxidation [M1]; 2xMethyl [R]	4	2880.47	1.53751
Medium	MVTEAREEAARLAAAAKREYEASTGR	1xMethyl [R6]; 1xAmidated [C-Term]	4	2850.46	1.52949
Medium	MVTEAREEAARLAAAAKREYEASTGR	2xMethyl [R11; R18]; 1xAmidated [C-Term]; Dimethyl [R]	4	2892.51	1.50383
Medium	MVTEAREEAARLAAAAKREYEASTGR	2xMethyl [R11; R18]; Dimethyl [R]	4	2893.49	1.47612
Medium	MVTEAREEAARLAAAAKREYEASTGR	1xMethyl [R6]; 1xAmidated [C-Term]; 1xDimethyl [R18]; 1xOxidation [M1]	4	2894.49	1.33273
Medium	MVTEAREEAARLAAAAKREYEASTGR	1xMethyl [R18]; 1xDimethyl [R26]	4	2879.48	1.32361
Medium	MVTEAREEAARLAAAAKREYEASTGR	2xMethyl [R6; R11]; 1xOxidation [M1]; 1xDimethyl [R6]	4	2881.46	1.20483
Medium	MVTEAREEAARLAAAAKREYEASTGRAK	1xMethyl [R]; 1xDimethyl [R]	5	3078.61	2.1667
Medium	MVTEAREEAARLAAAAKREYEASTGRAK	Methyl [R]; 1xAmidated [C-Term]; 1xDimethyl [R]	5	3077.63	2.06517
Medium	MVTEAREEAARLAAAAKREYEASTGRAK	Methyl [R]; Dimethyl [R]	5	3106.64	2.05204
Medium	MVTEAREEAARLAAAAKREYEASTGRAK	1xMethyl [R26]	5	3050.58	2.03713
Medium	MVTEAREEAARLAAAAKREYEASTGRAK	1xMethyl [R11]; 1xAmidated [C-Term]; 2xDimethyl [R18; R26]	5	3105.66	1.95518
Medium	MVTEAREEAARLAAAAKREYEASTGRAK	2xMethyl [R11; R18]; 1xAmidated [C-Term]; Dimethyl [R]	5	3091.64	1.6887
Medium	MVTEAREEAARLAAAAKREYEASTGRAK	1xAmidated [C-Term]; 1xDimethyl [R18]; 1xOxidation [M1]; 2xMethyl [R18; R26]	5	3079.61	1.68662
Medium	MVTEAREEAARLAAAAKREYEASTGRAK	1xMethyl [R11]; 1xAmidated [C-Term]; 1xDimethyl [R6]; 1xOxidation [M1]	5	3093.62	1.60961
Medium	MVTEAREEAARLAAAAKREYEASTGRAK	1xMethyl [R]; 1xDimethyl [R]; 1xOxidation [M1]	5	3094.61	1.57553
Medium	MVTEAREEAARLAAAAKREYEASTGRAK	1xAmidated [C-Term]; 2xDimethyl [R18; R26]; 1xOxidation [M1]	5	3107.64	1.54858
Medium	MVTEAREEAARLAAAAKREYEASTGRAK	1xDimethyl [R26]; 1xOxidation [M1]; 2xMethyl [R18; R26]	5	3080.59	1.50642
Medium	MVTEAREEAARLAAAAKREYEASTGRAK	1xMethyl [R]; 1xAmidated [C-Term]	5	3049.6	1.43591
Medium	MVTEAREEAARLAAAAKREYEASTGRAK	1xDimethyl [R18]; 2xMethyl [R6; R11]	5	3064.6	1.37661
Medium	MVTEAREEAARLAAAAKREYEASTGRAK	1xAmidated [C-Term]; 3xDimethyl [R11; R18; R26]	5	3119.67	1.30779
Medium	MVTEAREEAARLAAAAKREYEASTGRAK	Dimethyl [R]; 2xMethyl [R]	5	3092.63	1.23495
R3, R19, R31
Medium	MYrVFEALDELGAIVEEAR	1xDimethyl [R]; 1xAcetyl [N-Term]; 2xMethyl [R3; R19]	1	2281.15	1.5737
Medium	MYrVFEALDELGAIVEEAR	1xMethyl [R19]; 1xDimethyl [R3]	1	2253.16	1.55609
Medium	MYRVFEALDELGAIVEEAR	1xAmidated [C-Term]; 1xDimethyl [R3]; 1xAcetyl [N-Term]	1	2280.17	1.44094
Medium	MYRVFEALDELGAIVEEAR	1xMethyl [R]; 1xDimethyl [R]; 1xOxidation [M1]	1	2269.15	1.3096
Medium	MYrVFEALDELGAIVEEAR	1xDimethyl [R3]; 1xOxidation [M1]; 2xMethyl [R3; R19]	1	2255.14	1.25806
Medium	MYRVFEALDELGAIVEEAR	1xMethyl [R19]; 1xAcetyl [N-Term]	1	2267.14	1.25415
Medium	MYRVFEALDELGAIVEEAR	2xDimethyl [R3; R19]; 1xAcetyl [N-Term]	1	2309.18	1.21428
Medium	MYRVFEALDELGAIVEEAR	1xMethyl [R]; 1xDimethyl [R]; 1xAcetyl [N-Term]	1	2295.17	1.21264
Medium	MYRVFEALDELGAIVEEAR	2xDimethyl [R3; R19]; 1xOxidation [M1]	1	2283.17	0.906674
High	MYRVFEALDELGAIVEEARGVPMTAGCVVPR	1xCarbamidomethyl [C27]; 2xDimethyl [R19; R31]; 1xOxidation [M1]	2	3507.78	2.72645
Medium	MYRVFEALDELGAIVEEARGVPMTAGCVVPR	1xCarbamidomethyl [C27]; 2xDimethyl [R19; R31]; 1xOxidation [M23]; 1xAcetyl [N-Term]	2	3549.79	2.42255
Medium	MYRVFEALDELGAIVEEARGVPMTAGCVVPR	1xCarbamidomethyl [C27]; 1xMethyl [R19]; 1xDimethyl [R31]; 2xOxidation [M1; M23]	2	3509.76	2.35699
Medium	MYrVFEALDELGAIVEEARGVPMTAGCVVPR	1xCarbamidomethyl [C27]; Dimethyl [R]; 1xAcetyl [N-Term]; 2xMethyl [R19; R31]	2	3533.8	1.88633
Medium	MYrVFEALDELGAIVEEARGVPMTAGCVVPR	1xCarbamidomethyl [C27]; 1xMethyl [R3]; 1xAmidated [C-Term]; 1xOxidation [M1]	2	3464.75	1.75066
Medium	MYrVFEALDELGAIVEEARGVPMTAGCVVPR	1xCarbamidomethyl [C27]; 1xMethyl [R31]; 1xOxidation [M1]	2	3465.73	1.66722
Medium	MYrVFEALDELGAIVEEARGVPMTAGCVVPR	1xCarbamidomethyl [C27]; 1xMethyl [R]; 1xDimethyl [R3]; 1xOxidation [M23]; 1xAcetyl [N-Term]	2	3535.77	1.52253
Medium	MYrVFEALDELGAIVEEARGVPMTAGCVVPR	1xCarbamidomethyl [C27]; 2xMethyl [R3; R19]; 1xDimethyl [R3]	2	3463.75	1.42249
R116, R122, R127, R134
Medium	QHSERMVTEAR	1xMethyl [R]	1	1357.66	1.49231
Medium	QHSERMVTEAR	1xDimethyl [R5]; 1xOxidation [M6]; 2xMethyl [R5; R11]	1	1387.67	1.36013
Medium	QHSERMVTEAR	1xMethyl [R5]; 1xAmidated [C-Term]; 1xOxidation [M6]	1	1372.68	1.20601
Medium	QHSERMVTEAR	1xMethyl [R]; 1xDimethyl [R]; 1xOxidation [M6]	1	1401.69	1.08138
Medium	QHSERMVTEAR	1xMethyl [R5]; 1xOxidation [M6]	1	1373.66	1.06812
Medium	QHSERMVTEAR	1xMethyl [R5]; 1xDimethyl [R11]	1	1385.7	0.959509
Medium	QHSERMVTEAR	2xDimethyl [R5; R11]	1	1399.71	0.95483
Medium	QHSERMVTEAR	2xDimethyl [R5; R11]; 1xOxidation [M6]	1	1415.71	0.916321
Medium	QHSERMVTEAR	1xAmidated [C-Term]; 1xDimethyl [R5]	1	1370.7	0.911471
Medium	QHSERMVTEAREEAAR	Dimethyl [R]; 1xOxidation [M6]; 2xMethyl [R11; R16]	2	1971.97	0.960765
Medium	QHSERMVTEAREEAAR	1xMethyl [R5]; 2xDimethyl [R11; R16]	2	1969.99	0.931704
Medium	QHSERMVTEAREEAARLAAAAK	1xMethyl [R]; 1xAmidated [C-Term]; 2xDimethyl [R11; R]	3	2494.33	1.94738
Medium	QHSERMVTEAREEAARLAAAAK	2xMethyl [R]; 1xAmidated [C-Term]; 1xDimethyl [R]	3	2452.28	1.92865
Medium	QHSERMVTEAREEAARLAAAAK	1xMethyl [R5]; 1xDimethyl [R11]; 1xOxidation [M6]	3	2483.28	1.80607
Medium	QHSERMVTEAREEAARLAAAAK	1xMethyl [R11]	3	2439.25	1.55872
Medium	QHSERMVTEAREEAARLAAAAK	1xMethyl [R16]; 1xAmidated [C-Term]	3	2438.27	1.53911
Medium	QHSERMVTEAREEAARLAAAAK	1xAmidated [C-Term]; 3xDimethyl [R5; R11; R16]	3	2508.35	1.52126
Medium	QHSERMVTEAREEAARLAAAAK	3xDimethyl [R5; R11; R16]; 1xOxidation [M6]	3	2525.33	1.51764
Medium	QHSERMVTEAREEAARLAAAAK	2xMethyl [R]; 1xDimethyl [R5]	3	2453.27	1.51291
Medium	QHSERMVTEAREEAARLAAAAK	1xMethyl [R]; 1xAmidated [C-Term]; 1xDimethyl [R5]	3	2466.3	1.49632
Medium	QHSERMVTEAREEAARLAAAAK	1xMethyl [R11]; 1xAmidated [C-Term]; 1xOxidation [M6]	3	2454.26	1.49582
Medium	QHSERMVTEAREEAARLAAAAK	1xAmidated [C-Term]; 2xDimethyl [R5; R11]; 1xOxidation [M6]	3	2496.31	1.46102
Medium	QHSERMVTEAREEAARLAAAAK	1xMethyl [R]; 1xOxidation [M6]	3	2455.25	1.42188
Medium	QHSERMVTEAREEAARLAAAAK	2xMethyl [R11; R16]; 1xAmidated [C-Term]; 1xDimethyl [R5]	3	2480.32	1.40746
Medium	QHSERMVTEAREEAARLAAAAK	1xMethyl [R16]; 1xAmidated [C-Term]; 1xDimethyl [R]; 1xOxidation [M6]	3	2482.29	1.40587
Medium	QHSERMVTEAREEAARLAAAAK	1xMethyl [R5]; 2xDimethyl [R11; R16]	3	2495.31	1.2628
Medium	QHSERMVTEAREEAARLAAAAKR	1xMethyl [R]	4	2595.35	1.97122
Medium	QHSERMVTEAREEAARLAAAAKR	1xMethyl [R11]; 1xDimethyl [R5]; 1xOxidation [M6]	4	2639.38	1.75236
Medium	QHSERMVTEAREEAARLAAAAKR	2xMethyl [R11; R16]; 1xAmidated [C-Term]; Dimethyl [R]	4	2636.42	1.62365
Medium	QHSERMVTEAREEAARLAAAAKR	1xMethyl [R16]; 1xAmidated [C-Term]	4	2594.37	1.58325
Medium	QHSERMVTEAREEAARLAAAAKR	1xMethyl [R]; 2xDimethyl [R16; R23]; 1xOxidation [M6]	4	2667.41	1.57998
Medium	QHSERMVTEAREEAARLAAAAKR	Methyl [R]; Dimethyl [R]	4	2651.42	1.43373
Medium	QHSERMVTEAREEAARLAAAAKR	2xMethyl [R11; R16]; Dimethyl [R]	4	2637.4	1.41007
Medium	QHSERMVTEAREEAARLAAAAKR	1xMethyl [R11]; 1xDimethyl [R5]	4	2623.38	1.38231
Medium	QHSERMVTEAREEAARLAAAAKR	1xMethyl [R23]; 3xDimethyl [R5; R11; R16]	4	2679.45	1.26623
Medium	QHSERMVTEAREEAARLAAAAKR	Dimethyl [R]; 2xMethyl [R5; R11]	4	2665.43	1.20633
Medium	QHSERMVTEAREEAARLAAAAKREYEASTGR	1xMethyl [R31]; 1xDimethyl [R5]; 1xOxidation [M6]	5	3532.77	1.89117
Medium	QHSERMVTEAREEAARLAAAAKREYEASTGR	2xMethyl [R]; Dimethyl [R]	5	3558.82	1.87464
Medium	QHSERMVTEAREEAARLAAAAKREYEASTGR	1xMethyl [R]; 2xDimethyl [R]; 1xOxidation [M6]	5	3560.8	1.69622
Medium	QHSERMVTEAREEAARLAAAAKREYEASTGR	1xAmidated [C-Term]; 1xDimethyl [R]	5	3501.77	1.61478
Medium	QHSERMVTEAREEAARLAAAAKREYEASTGR	2xMethyl [R5; R11]; 1xOxidation [M6]; 1xDimethyl [R5]	5	3518.75	1.51289
Medium	QHSERMVTEAREEAARLAAAAKREYEASTGR	3xDimethyl [R11; R16; R23]; 1xOxidation [M6]	5	3574.81	1.49797
Medium	QHSERMVTEAREEAARLAAAAKREYEASTGR	1xMethyl [R11]; 1xDimethyl [R16]	5	3516.77	1.48523
Medium	QHSERMVTEAREEAARLAAAAKREYEASTGR	1xMethyl [R]; 1xAmidated [C-Term]; 2xDimethyl [R]	5	3543.82	1.29223
R134, R142, R149
Medium	REYEASTGRAK	1xMethyl [R1]; 1xDimethyl [R9]	2	1309.69	1.03904
Medium	REYEASTGRAK	1xMethyl [R9]	2	1281.65	0.983015
Medium	REYEASTGRAKAEADR	1xAmidated [C-Term]; 2xDimethyl [R1; R9]	3	1864.96	1.72342
Medium	REYEASTGRAKAEADR	1xMethyl [R1]; 1xAmidated [C-Term]; 1xDimethyl [R9]	3	1850.95	1.578
Medium	REYEASTGRAKAEADR	Methyl [R]; 1xDimethyl [R]	3	1851.93	1.48797
Medium	REYEASTGRAKAEADR	2xMethyl [R9; R16]; Dimethyl [R]	3	1865.95	1.47713
Medium	REYEASTGRAKAEADR	2xMethyl [R]; 1xDimethyl [R]	3	1837.92	1.47048
Medium	REYEASTGRAKAEADR	2xMethyl [R1; R9]; 1xAmidated [C-Term]; 1xDimethyl [R9]	3	1836.93	1.38491
Medium	REYEASTGRAKAEADR	1xMethyl [R]	3	1823.9	1.28639
Medium	REYEASTGRAKAEADR	1xMethyl [R1]; 1xAmidated [C-Term]	3	1822.92	1.13702
Medium	REYEASTGRAKAEADRLIENGNISYEK	1xMethyl [R1]; 1xAmidated [C-Term]	4	3083.55	1.64201
Medium	REYEASTGRAKAEADRLIENGNISYEK	1xMethyl [R]	4	3084.53	1.44544
Medium	REYEASTGRAKAEADRLIENGNISYEK	2xMethyl [R1; R9]; 1xAmidated [C-Term]; 1xDimethyl [R16]	4	3125.6	1.3999
R228, R234, R245
Medium	SVGRGRHQLR	Dimethyl [R]; 2xMethyl [R]	2	1221.73	1.19359
Medium	SVGRGRHQLRTTAGTHDYVTR	1xMethyl [R]	3	2382.25	1.51734
Medium	SVGRGRHQLRTTAGTHDYVTR	1xMethyl [R10]; 1xDimethyl [R21]	3	2410.28	1.47137
Medium	SVGRGRHQLRTTAGTHDYVTR	1xMethyl [R10]; 1xAmidated [C-Term]	3	2381.27	1.29807
R19, R31
High	VFEALDELGAIVEEAr	1xMethyl [R16]	0	1774.92	5.22142
Medium	VFEALDELGAIVEEAR	1xDimethyl [R16]	0	1788.94	1.30454
Medium	VFEALDELGAIVEEARGVPMTAGCVVPR	1xCarbamidomethyl [C24]; 1xMethyl [R16]; 1xDimethyl [R28]	1	3027.56	2.40044
Medium	VFEALDELGAIVEEARGVPMTAGCVVPR	1xCarbamidomethyl [C24]; 1xMethyl [R]	1	2999.53	1.81562
Medium	VFEALDELGAIVEEARGVPMTAGCVVPR	1xCarbamidomethyl [C24]; 1xMethyl [R16]; 1xDimethyl [R28]; 1xOxidation [M20]	1	3043.56	1.75782
Medium	VFEALDELGAIVEEARGVPMTAGCVVPR	1xCarbamidomethyl [C24]; 1xAmidated [C-Term]; 1xDimethyl [R16]	1	3012.56	1.737
Medium	VFEALDELGAIVEEARGVPMTAGCVVPR	1xCarbamidomethyl [C24]; 1xDimethyl [R]; 1xOxidation [M20]; 2xMethyl [R16; R28]	1	3029.54	1.60823
Medium	VFEALDELGAIVEEARGVPMTAGCVVPR	1xCarbamidomethyl [C24]; 1xMethyl [R16]; 1xAmidated [C-Term]	1	2998.55	1.3354
Medium	VFEALDELGAIVEEARGVPMTAGCVVPR	1xCarbamidomethyl [C24]; 2xDimethyl [R16; R28]; 1xOxidation [M20]	1	3057.57	1.2196
